# Cell wall remodeling is required for crowding homeostasis during cell growth in *S. cerevisiae*

**DOI:** 10.64898/2026.06.12.731398

**Authors:** Keiichiro Sakai, Marina Kunzi, Federico Uliana, Leo Willig, Ruth Lappalainen, Yoshiaki Kamada, Gabriel E Neurohr, Amy E Ikui

## Abstract

The cytoplasm is a densely crowded environment that plays essential roles in intracellular functions. Its biophysical properties can be markedly altered in response to environmental cues and changes in cellular state. Recent studies have shown that excessive growth leads to cytoplasmic dilution, contributing to cellular dysfunction. However, the molecular mechanisms regulating biophysical properties during excessive growth remain poorly understood. Here, we demonstrate that cell wall remodeling is crucial to maintain cytoplasmic crowding homeostasis during cell growth. Live-cell imaging and phosphoproteomic analysis showed that Mpk1, a component of Cell Wall Integrity (CWI) pathway, accumulates in the nucleus and its activity progressively increases as cells enlarge. Mpk1 is required to restrict cell volume expansion and maintain cytoplasmic crowding by adjusting cell wall thickness and mechanical resistance. Moreover, Mpk1 is essential for the survival of enlarged cells upon cell cycle re-entry. In addition to Mpk1, we identified multiple key components of the CWI pathway that are required to maintain physiological state of enlarged cells. Together, these findings establish the CWI signaling pathway as a key regulator of cell size homeostasis and cytoplasmic biophysical properties, providing a mechanistic link between cell wall remodeling and intracellular properties.
