## Supplementary material for "Cell wall remodeling is required for crowding homeostasis during cell growth in *S. cerevisiae*": Table S1

### Sheet: Supplementary Table 3
	Supplementary Table 3 Plasmid list
	Plasmid name	Description	Source	Benchling Link
	pRS303-PINO4-PfV-GS-Sapphire (pLH1127)	A plasmid used to express 40nm-GEMs in budding yeast cells	L. Holt lab	https://benchling.com/s/seq-3nVutdKia4MOjoih9jLU?m=slm-ZbChiP2Ogtl33xRFmVMl
	pFA6a-link-ymNeongreen-SpHis5	A plasmid for tagging genes at C-terminal end of protein with mNeonGreen	Addgene	https://benchling.com/s/seq-EertRBdxn3SD40FuM8zd?m=slm-l0e3Ge80LJkE5IdAhN19
	pFA6a-link-ymScarletI-URA3	A plasmid for tagging genes at C-terminal end of protein with mScarlet-I	Addgene	https://benchling.com/s/seq-KiYn3tumyFgIY2uS7hvq?m=slm-Qvt08D9Kuw4a9ZxeZau7
	pRS306-PINO4-PfV-GS-Sapphire (pLH1129)	A plasmid used to express 40nm-GEMs in budding yeast cells	L. Holt lab	https://benchling.com/s/seq-WLo201KVsyEwYGrisLVK?m=slm-JjBls40qYfRYmQAkwpQz
