## Supplementary material for "Cell wall remodeling is required for crowding homeostasis during cell growth in *S. cerevisiae*": Table S2

### Sheet: Supplementary Table 4
	Supplementary Table 4 S. cerevisiae strain list
	Strain name	Genotype	Figure	Source
	DOM0026	MTAa cdc28d::cdc28-as1 ade2-1 his3-11,15 leu2-3 trp1-1 ura3-1 can1-100		D. Morgan lab
	DOM0430	MTAa cdc28-13ts ade2-1 his3-11,15 leu2-3 trp1-1 ura3-1 can1-100		D. Morgan lab
	RUY121	MATalpha ade2-1 his3-11,15 leu2-3 trp1-1 ura3-1		F. Cross lab
	RUY508	MATa bar1 ADE2 his3-11,15 leu2-3 trp1-1 ura3-1		F. Cross lab
	BCY925	MATa ADE2 his3-11,15 leu2-3 trp1-1 ura3-1	5A–D, S7A, S8A–B	this study, KSY538 × KSY432
	BCY929	MTAa cdc28-as1 ADE2 his3-11,15 leu2-3 trp1-1 ura3-1	5A–E, S7B, S8A–C	this study, KSY538 × KSY432
	BCY931	MATa cdc28-as1 mpk1∆::KanMX ADE2 his3-11,15 leu2-3 trp1-1 ura3-1	5A–E, S7C, S8A–C	this study, KSY538 × KSY432
	TGN757	MATa cdc28-13ts ADE2 leu2-3 ura3 trp1-1 his3-11,15 can1-100 GAL psi+	2A–C, 2E, S2A–H	this study
	KSY001	MATa bar1 his3::pINO4-PfV-GS-Sapphire-HIS ADE2 his3-11,15 leu2-3 trp1-1 ura3-1	1A–D, 1G, S1A, S1D, S4B–D	this study, RUY508
	KSY004	MATalpha ade2-1 his3-11,15 leu2-3 trp1-1 ura3-1 [pRS412]		this study, RUY121
	KSY005	MATa cdc28-as1 ade2-1 his3-11,15 leu2-3 trp1-1 ura3-1 [pRS416]		this study, DOM0026
	KSY006	MATa cdc28-13ts ade2-1 his3-11,15 leu2-3 trp1-1 ura3-1 [pRS416]		this study, DOM0430
	KSY007	MATalpha cdc28-as1 ade2-1 his3-11,15 leu2-3 trp1-1 ura3-1 [pRS412]		this study, KSY004 × KSY005
	KSY010	MATalpha cdc28-13ts ade2-1 his3-11,15 leu2-3 trp1-1 ura3-1		this study, KSY004 × KSY006
	KSY014	MATalpha whi5∆::cgTRP ADE2 his3-11,15 leu2-3 trp1-1 ura3-1		M. Swaffer lab
	KSY015	MATalpha cln3∆::cgTRP ADE2 his3-11,15 leu2-3 trp1-1 ura3-1		M. Swaffer lab
	KSY016	MATalpha cdc28-as1 ade2-1 his3-11,15 leu2-3 trp1-1 ura3-1 [pRS416]		this study, KSY007
	KSY018	MATalpha cdc28-13ts ade2-1 his3-11,15 leu2-3 trp1-1 ura3-1 [pRS416]		this study, KSY010
	KSY032	MATa cdc28-13ts his3::pINO4-PfV-GS-Sapphire-HIS ADE2 his3-11,15 leu2-3 trp1-1 ura3-1	1F–G, S1A	this study, KSY001 × KSY018
	KSY035	MATa bar1 cdc28-as1 his3::pINO4-PfV-GS-Sapphire-HIS ADE2 his3-11,15 leu2-3 trp1-1 ura3-1	1I–L, 4A–G, 6C–F, 7B–E, S1B–D, S4A, S6A–B, S9A–C, S10A–C	this study, KSY001 × KSY016
	KSY040	MATalpha whi5∆::cgTRP ura3::pINO4-PfV-GS-Sapphire-URA3 ADE2 his3-11,15 leu2-3 trp1-1 ura3-1	1A–D	this study, KSY014
	KSY043	MATalpha cln3∆::cgTRP ura3::pINO4-PfV-GS-Sapphire-URA3 ADE2 his3-11,15 leu2-3 trp1-1 ura3-1	1A–D	this study, KSY015
	KSY047	MATa bar1 MPK1-ymNeonGreen::SpHis5 ADE2 his3-11,15 leu2-3 trp1-1 ura3-1		this study, RUY508
	KSY086	MATalpha cdc28-as1 MPK1-ymNeonGreen::SpHis5 ADE2 his3-11,15 leu2-3 trp1-1 ura3-1		this study, KSY016 × KSY047
	KSY103	MATalpha cln3∆::cgTRP MPK1-ymNeonGreen::SpHis5 ADE2 his3-11,15 leu2-3 trp1-1 ura3-1		this study, KSY015 × KSY047
	KSY156	MATa bar1 leu2::pINO4-SV40NLS-PfV-GS-Sapphire-LEU ADE2 his3-11,15 leu2-3 trp1-1 ura3-1		this study, RUY508
	KSY416	MATalpha cln1Δ cln2Δ cln3∆::leu2 lexOPr-CLN1-Leu2 his3::cyc1-Pr-lexO TF-his3 ADE2		J. Skotheim lab
	KSY425	MATalpha cln1Δ cln2Δ cln3∆::leu2 lexOPr-CLN1-Leu2 his3::cyc1-Pr-lexO TF-his3 ura3::pINO4-PfV-GS-Sapphire-URA3 ADE2	S5A–D	this study, KSY416
	KSY432	MATa bar1 cdc28-as1 mpk1∆::kanMX his3::pINO4-PfV-GS-Sapphire-HIS ADE2 his3-11,15 leu2-3 trp1-1 ura3-1	4A–G, 6B–F, 7B–E, S4A, S6A–B, S9A–C, S10B–C	this study, KSY035
	KSY438	MATalpha cln1Δ cln2Δ cln3∆::leu2 lexOPr-CLN1-Leu2 his3::cyc1-Pr-lexO TF-his3 ura3::pINO4-PfV-GS-Sapphire-URA3 mpk1∆::kanMX ADE2	S5A–D	this study, KSY425
	KSY441	MATa bar1 leu2::pINO4-SV40NLS-PfV-GS-Sapphire-LEU NUP49-ymScarlet-I::URA3 ADE2 his3-11,15 leu2-3 trp1-1 ura3-1		this study, KSY156
	KSY469	MATa bar1 mpk1Δ::kanMX his3::pINO4-PfV-GS-Sapphire-HIS ADE2 his3-11,15 leu2-3 trp1-1 ura3-1	S4B–D	this study, KSY001
	KSY473	MATa bar1 cdc28-as1 bck1∆::kanMX his3::pINO4-PfV-GS-Sapphire-HIS ADE2 his3-11,15 leu2-3 trp1-1 ura3-1	4E–G, S6A–B, S10C	this study, KSY035
	KSY477	MATa bar1 cdc28-as1 wsc1∆::kanMX his3::pINO4-PfV-GS-Sapphire-HIS ADE2 his3-11,15 leu2-3 trp1-1 ura3-1	4E–G, S6A–B, S10C	this study, KSY035
	KSY490	MATa bar1 cdc28-as1 mid2∆::kanMX his3::pINO4-PfV-GS-Sapphire-HIS ADE2 his3-11,15 leu2-3 trp1-1 ura3-1	4E–G, S6A–B, S10C	this study, KSY035
	KSY538	MATalpha NUP49-ymScarlet-I::URA3 ADE2 his3-11,15 leu2-3 trp1-1 ura3-1		this study, KSY103 × KSY441
	KSY540	MATalpha HTB1-ymNeonGreen::SpHis5 ade2-1 his3-11,15 leu2-3 trp1-1 ura3-1		this study, RUY121
	KSY542	MATalpha cdc28-as1 NUP49-ymScarlet-I::URA3 ADE2 his3-11,15 leu2-3 trp1-1 ura3-1		this study, KSY086 × KSY441
	KSY544	MATalpha cdc28-as1 MPK1-ymNeonGreen::SpHis5 NUP49-ymScarlet-I::URA3 ADE2 his3-11,15 leu2-3 trp1-1 ura3-1	3A, 3C, S3A–B	this study, KSY086 × KSY441
	KSY570	MATa HTB1-ymNeonGreen::SpHis5 ADE2 his3-11,15 leu2-3 trp1-1 ura3-1		this study, KSY540 × ?
	KSY574	MATa bar1 cdc28-as1 wsc2∆::kanMX his3::pINO4-PfV-GS-Sapphire-HIS ADE2 his3-11,15 leu2-3 trp1-1 ura3-1	4E–G, S6A–B, S10C	this study, KSY035
	KSY576	MATa bar1 cdc28-as1 wsc3∆::kanMX his3::pINO4-PfV-GS-Sapphire-HIS ADE2 his3-11,15 leu2-3 trp1-1 ura3-1	4E–G, S6A–B, S10C	this study, KSY035
	KSY578	MATa bar1 cdc28-as1 mtl1∆::kanMX his3::pINO4-PfV-GS-Sapphire-HIS ADE2 his3-11,15 leu2-3 trp1-1 ura3-1	4E–G, S6A–B, S10C	this study, KSY035
	KSY580	MATa bar1 cdc28-as1 rlm1∆::kanMX his3::pINO4-PfV-GS-Sapphire-HIS ADE2 his3-11,15 leu2-3 trp1-1 ura3-1	4E–G, S6A–B, S10C	this study, KSY035
	KSY597	MATa cdc28-as1 HTB1-ymNeonGreen::SpHis5 ADE2 his3-11,15 leu2-3 trp1-1 ura3-1		this study, KSY016 × KSY570
	KSY608	MATalpha cdc28-as1 HTB1-ymNeonGreen::SpHis5 NUP49-ymScarlet-I::URA3 ADE2 his3-11,15 leu2-3 trp1-1 ura3-1	S3A–B	this study, KSY542 × KSY597
	KSY623	MATalpha cdc28-as1 bck1Δ::KanMX MPK1-ymNeonGreen::SpHis5 NUP49-ymScarlet-I::URA3 ADE2 his3-11,15 leu2-3 trp1-1 ura3-1	3B–C	this study, KSY473 × KSY544
